# ER stress sensor Ire1 deploys a divergent transcriptional program in response to lipid bilayer stress

**DOI:** 10.1101/774133

**Authors:** Nurulain Ho, Haoxi Wu, Jiaming Xu, Jhee Hong Koh, Wei Sheng Yap, Wilson Wen Bin Goh, Shu Chen Chong, Stefan Taubert, Guillaume Thibault

## Abstract

Membrane integrity at the endoplasmic reticulum (ER) is tightly regulated and is implicated in metabolic diseases when compromised. Using an engineered sensor that exclusively activates the unfolded protein response (UPR) during aberrant ER membrane lipid composition, we identified pathways beyond lipid metabolism that are necessary to maintain ER integrity in yeast and are conserved in *C. elegans*. To systematically validate yeast mutants disrupting ER membrane homeostasis, we identified a lipid bilayer stress (LBS) sensing switch in the UPR transducer protein Ire1, located at the interface of the amphipathic and transmembrane helices. Furthermore, transcriptome and chromatin immunoprecipitation (ChIP) analyses pinpoint the UPR as a broad-spectrum compensatory pathway in which LBS and proteotoxic stress-induced UPR deploy divergent transcriptional programs. Together, these findings reveal the UPR program as the sum of two independent stress events and could be exploited for future therapeutic intervention.
