## Supplementary material for "ER stress sensor Ire1 deploys a divergent transcriptional program in response to lipid bilayer stress": Table S3

### Sheet: Screen README
Table S3. Validation of 38 yeast screen hit orthologs in C. elegans
This page contains the legends for each of the following tabs
Yeast hit tested in C. elegans
Light green highlight		Weak hit
Green highlight		Moderate hit
Deep green highlight		Strong hit
Grey highlight		RNAi clone harboured wrong insert

### Sheet: Results
		Experiment 1			Experiment 2			Experiment 3			Experiment 4
Gene name	Clone name	Hit 49 h	Hit 72 h	Notes	Hit 48 h	Hit 72 h	Notes	Hit 48 h	Hit 72 h	Notes	Hit 48 h	Hit 72 h	Notes	Sequence correct (Y/N) and notes
EV				negative control			negative control			negative control			negative control	Y
mdt-15	R12B2.5			positive control			positive control			positive control			positive control	Y
fat-6	VZK822L.1			positive control	not tested			not tested			not tested			Y
bud-31	C07A9.2									Some eggs fluoresent			Weak fluoresence in some eggs & worms	Y
ccr-4	ZC518.3													Y
pmt-1	ZK622.3	not tested												N (actually EGAP2.1)
bmk-1	F23B12.8													Y
clu-1	F55H2.6													Y
ctf-18	K08F4.1													Y
cchl-1	T06D8.6	not tested												Y
edc-3	R05D11.8													Y
tmed-3	F57B10.5	not tested												Y
app-1	W03G9.4	not tested												Y
miro-1	K08F11.5	not tested												N (actually F55F10.1)
gpa-7	R10H10.5	not tested												Y
gpa-10	C55H1.2	not tested												Y
gpa-15	M04C7.1	not tested												Y
C23G10.2	C23G10.2	not tested												Y
sqv-7	C52E12.3	not tested												Y
T10F2.2	T10F2.2	not tested												Y
pmp-2	C44B7.9	not tested												Y
pmp-4	T02D1.5	not tested												Y
T28D6.6	T28D6.6	not tested												Y
car-1	Y18D10A.17	not tested												Y
sec-22	F55A4.1													Y
dyf-5	M04C9.5	not tested												Y
swsn-4	F01G4.1													N
spcs-2	Y37D8A.10			Strong-moderate in intestine										Y
F44E5.4	F44E5.4	not tested												Y
hsp-70	C12C8.1	not tested												Y
hsp-110	C30C11.4	not tested												Y
fce-1	C04F12.10									Reduced motility; delayed development (50% @ L3)				Y
K08C9.7	K08C9.7	not tested												Y
ubr-1	C32E8.11	not tested												Y
F10G7.10	F10G7.10	not tested												Y
vps-29	ZK1128.8	not tested												Y
C17E4.6	C17E4.6													Y
vps-8	C42C1.4													Y
wip-1	R144.4													Y
pfd-6	F21C3.5	not tested												Y
C56G2.5	C56G2.5	not tested												Y
