## Supplementary material for "ER stress sensor Ire1 deploys a divergent transcriptional program in response to lipid bilayer stress": Table S4

### Sheet: Table S4
Table S4. Gene list from different diagram categories
300	264	214	187	170	92	79	77	73	61	56	20	9	8	1
IRE1+DTT ∩ iΔLD+DTT ∩ IRE1Δopi3 ∩ iΔLDΔopi3	IRE1+DTT ∩ iΔLD+DTT ∩	IRE1Δopi3 ∩ iΔLDΔopi3	iΔLD+DTT	IRE1+DTT	IRE1Δopi3	IRE1+DTT ∩ iΔLD+DTT ∩ IRE1Δopi3 ∩	IRE1+DTT ∩ IRE1Δopi3 ∩ iΔLDΔopi3	IRE1+DTT ∩ IRE1Δopi3	iΔLD+DTT ∩ IRE1Δopi3 ∩ iΔLDΔopi3	iΔLDΔopi3	IRE1+DTT ∩ iΔLD+DTT ∩ iΔLDΔopi3	iΔLD+DTT ∩ IRE1Δopi3 ∩	iΔLD+DTT ∩ iΔLDΔopi3	IRE1+DTT ∩ iΔLDΔopi3
ADR1	AHA1	AAD6	ADK2	ABP140	AAD16	ADP1	ADD37	ACB1	AGP3	ACH1	BTN2	APE2	ECI1	YDR246W-A
AGP2	AIM14	ACA1	AFG3	ADY3	AMD2	ALG12	ARA2	ADD66	AI5_ALPHA	AHC1	CCC2	COX5B	GTT1
AGX1	AIM19	ACS1	AIM18	AIM11	ASK10	ARA1	ATG3	ADE16	AIM3	AI2	CLN1	DCW1	IRE1
AIM17	AIM46	ADH2	AIM27	AIP1	ASP3-1	ATG15	CLP1	ARE1	ATG22	ANB1	DUR3	GLO4	JSN1
ALD2	AIM9	ADH7	AIM6	ALG14	ASP3-2	AVT6	COQ6	ARF2	BAG7	BET3	GAL7	HFD1	MPT5
ALD3	AKR1	AFR1	ALD6	APN2	ASP3-3	BDF2	DAN4	BFR1	CAR2	BNR1	GIC2	PHO84	NGR1
AMS1	ALG13	AI4	ALG11	APQ12	ASP3-4	CIS1	DER1	CWC25	CHS1	CDC28	HSV2	YBR287W	YJL171C
ARN1	ALG6	AI5_BETA	APJ1	ARV1	AST2	COQ4	DOG1	CYC2	CIT3	COQ9	KHA1	YIL089W	YOR203W
ARN2	ALG7	ALD4	ARO80	ASA1	AVO2	DDR48	DOG2	DFR1	CLN2	COX1	NCA3	YLR257W
ATG1	APP1	ALP1	ATG29	ATG18	BCY1	DOA4	ECM21	ERP1	COS6	DBF2	PAR32
ATG17	ARE2	AMA1	AVT3	ATG23	BFA1	GDI1	ESC1	FCY21	CRH1	DFG5	RRT6
ATG19	ARG82	ATG11	AVT5	AUS1	BIO4	GRE2	FPR2	FOX2	CUR1	ECM13	SGE1
ATG33	ARK1	ATG32	BBC1	BET4	BIR1	GYP5	GAL4	GIP1	DAS1	FIT3	SPR28
ATG7	ARO10	ATG4	CAP1	BIG1	CBK1	HAC1	GDH2	GPI17	ECM4	FLO10	YBR099C
ATG8	ASI2	ATP8	CAX4	BUG1	CCP1	HBN1	GIT1	GWT1	ERR1	GSM1	YGP1
ATG9	ASI3	BIO3	CIT1	CDC37	CDC23	HIM1	GSY1	HEM15	ERR2	HER1	YKL065W-A
ATH1	ATG14	CHS6	COQ5	CDC53	CDD1	HOR2	HUG1	HLR1	FIT2	HIS3	YLR042C
ATO2	ATG20	CIS3	CPR1	CIT2	CHO2	HRD3	ICL1	HNT1	FMP33	HPF1	YLR177W
AXL2	ATG5	COS111	CPR2	CMK1	CHS7	HUL5	ICL2	HSF1	FMP46	HXT4	YLR202C
BDH2	BAT2	COX2	CPS1	CNN1	DAL80	KTR1	INO1	IRC4	GDB1	IDH1	YMR252C
BDS1	BSC5	COX3	CSE2	COX18	DAP1	LPE10	JEM1	LDB17	GPG1	KGD1
BNA2	BSD2	CRC1	CSG2	CTF18	DPM1	MPD2	LHS1	LSM8	GPH1	MAL31
BOP2	CAF120	CRG1	CSH1	CTF19	ECM38	NCR1	LSC2	MAD2	GSY2	MLH3
CAT2	CCE1	CSR2	CSI1	CTR2	ETP1	NUR1	MCD4	MED11	HEM14	MSF1
CAT8	CDA1	CTA1	CTH1	DCN1	FMP21	NUS1	MGR1	MPA43	HSL1	ODC1
CLD1	CMK2	CTL1	DAL1	DGK1	FRE3	ORM2	MLS1	MSS11	HSP33	PET18
COS1	COQ1	CYC7	DAP2	ELA1	FUN19	PDR10	MMS21	MUD2	JEN1	PPZ1
COS10	COS9	DAK2	DCR2	EMP24	GAS5	PEX29	MYO3	MUS81	JLP1	PRR2
COS2	CPR4	DAL4	DNF3	ERD2	GLG2	PRM8	OYE2	NBP1	KNS1	REC102
COS3	CPR5	DDI2	DNL4	ERG10	GUD1	PTK2	PAU15	NRG2	KSS1	RIM4
COS4	CPR6	DDI3	DNM1	ERP2	HTD2	RDL1	PAU19	PMI40	MAM1	RNR2
COS5	CRD1	DIT1	DOC1	ERV25	IME1	RRG8	PAU21	PMT5	MBR1	RNR4
COS7	CTR1	DIT2	DOT5	FMP37	INO4	RRT8	PAU22	PRM2	NTH1	ROD1
COS8	CTR3	DMC1	DPL1	FRM2	INP2	RUP1	PAU7	PYK2	PAU17	RPM2
COX20	CTS2	DSF1	ECL1	FUS2	ITR1	SAF1	PBI2	ROX3	PCD1	RRT5
CRR1	CUP2	FBP1	ECO1	GAA1	KIC1	SAY1	PCK1	RPR2	PDC6	SDH2
CSI2	CWC23	FBP26	EDC2	GAL83	LEU1	SCJ1	PEX27	SEC12	PET20	SDH4
CTT1	CWH41	FLC2	ELO1	GLC8	MCT1	SDP1	PSY3	SEC59	PHO89	SER3
CYB2	CYR1	FLO1	EMP47	GLO1	MGA2	SNX4	RIB1	SEC62	PPE1	SHC1
DCS1	DAK1	FLO5	ENA2	GPB1	MUK1	TPS2	ROM1	SOH1	PRM5	SKM1
DCS2	DDI1	FRE6	ENA5	GPI16	OM14	UBC8	RRI2	SPP382	PUT1	TAM41
DDR2	DGA1	GAC1	ERG3	GRX3	PCL7	UBP15	RTS3	SSY1	RPN4	YAL037C-A
DFM1	DIA1	GAL2	ERV41	GTO1	PDR12	UBX3	SIL1	TFC6	RRD2	YAP6
DGR2	DIN7	GDE1	ETR1	HIT1	PEX1	UGA1	SNZ2	TMA64	SIA1	YBR032W
DIA3	DLD1	GDH3	FAB1	HMG2	PHR1	ULA1	SNZ3	TOS3	SPG4	YCL049C
ECM27	DPP1	GFA1	FAD1	HMLALPHA1	PSK2	USA1	STB3	TPO5	SPR3	YDR357C
ECM8	ECM29	HAL1	FES1	HMLALPHA2	PTI1	VPS62	SWA2	TRK2	SUR1	YGR035C
EDS1	ENA1	HEF3	FUN14	HMRA2	RCK1	VPS73	THI11	TSA1	UBC5	YGR109W-A
EMI2	ENB1	HPA2	GIS3	HOC1	REE1	XKS1	THI12	URH1	USV1	YGR160W
EMP46	ERG27	HXT2	GPI10	HOS1	RMD5	YBR056W	THI20	VAC7	YDR034W-B	YIL169C
ERJ5	ERS1	HXT6	HAL5	HUL4	RRD1	YBR139W	THI5	YAL016C-A	YER121W	YKL162C
ERO1	FAR7	HXT7	HCH1	HUT1	RTT101	YBR204C	THI72	YAL064W	YJL016W	YLL020C
ERV29	FAT1	IDP2	HCS1	ICS2	SEC16	YCL026C-B	TPO4	YBR137W	YLR031W	YMR007W
EUG1	FET3	IDP3	IPT1	IRC19	SEC24	YCR007C	ULI1	YDL211C	YLR194C	YMR141C
FKS3	FET5	IME2	IRC22	IRC3	SFB3	YCR061W	VHS3	YDR210W	YLR346C	YNL058C
FLC1	FIT1	IML2	IRC24	IWR1	SIM1	YDC1	VTC3	YDR230W	YOL047C	YPL272C
FMP16	FMN1	IPK1	KIN82	LGE1	SNT2	YDR461C-A	YBL065W	YDR338C	YOL083W
FMP40	FMP27	IRC20	KKQ8	MATALPHA1	SOM1	YGR237C	YDL218W	YEL020C	YOR343C
FMP43	FMS1	KRE11	KRE9	MATALPHA2	STE11	YHL044W	YDR320W-B	YER067W	YOR389W
FMP45	FPK1	LCB5	LAP2	MDL1	SUL1	YHR069C-A	YGR039W	YGR122C-A	YPL278C
FRE7	FRE1	MAL11	LIP1	MED4	TAF7	YHR159W	YGR161W-C	YIL102C-A	YPS3
FRT2	FRE2	MAL12	LOH1	MGS1	TAP42	YIL166C	YGR259C	YIR016W
FYV10	FRE4	MAL32	LSB1	MHP1	TC21003	YJL068C	YHR165W-A	YJL213W
GAD1	FRE8	MAL33	MCR1	MMS4	TPP1	YJL199C	YIL108W	YJL216C
GCY1	FTH1	MCH5	MDM10	MNN4	TYR1	YJR054W	YKL071W	YJR114W
GGA1	FUS1	MEC1	MEF2	MPH1	UBR2	YJR096W	YKL187C	YLR126C
GIP2	GAB1	MOD5	MGR3	MPH2	UGA4	YKL091C	YLR338W	YLR352W
GLC3	GEF1	MOH1	MIA40	MPH3	WTM1	YLL058W	YLR446W	YMR187C
GLK1	GMH1	MPC54	MIC14	MRS4	YAR023C	YLR001C	YMR118C	YPL150W
GND2	GPD1	MSB3	MMM1	MSN1	YBL100W-C	YLR050C	YMR291W	YPL162C
GOR1	GPI14	MTC7	MNS1	MSN2	YBR259W	YMR173W-A	YMR315W	YPL191C
GPM2	GPT2	MTH1	MSC2	MTG1	YCL041C	YMR262W	YOL155W-A	YPR123C
GPX1	GPX2	MXR2	MSC3	NMA2	YCR050C	YOL163W	YOL159C-A	ZAP1
GRE1	GRS2	NAB6	MST1	NMD4	YEL057C	YOR034C-A	YOR072W
GRE3	GRX2	NDT80	MST28	OSH6	YER152C	YOR1	YOR192C-C
GRX1	GRX6	OAZ1	NCA2	OST2	YFR016C	YOR292C	YPL136W
GSC2	GRX7	PAU23	NHX1	PBA1	YFR018C	YPI1	YPL247C
GSP2	GSF2	PCA1	NRT1	PDR8	YGL185C	YPR003C
GTT2	GUP1	PCS60	OCT1	PEP8	YGR149W	YPR145C-A
GUT2	HAL9	PDE1	OPI10	PER1	YGR201C
GYP7	HLJ1	PDH1	ORM1	PIG2	YHR071C-A
HBT1	HOR7	PET10	OST1	PKP1	YIL014C-A
HES1	HVG1	PFK26	PCP1	PMT1	YJL045W
HOP1	HXT1	PHO5	PDR11	PMT2	YJL206C
HRD1	IFA38	PIR3	PEX22	PRM9	YLR162W
HSP104	IMP2	PKH2	PEX28	PRP45	YLR173W
HSP12	ISA2	PLB1	PEX3	PRY1	YLR361C-A
HSP26	ISN1	PPQ1	PFA3	RAD24	YMR181C
HSP32	KAR4	PPZ2	PMT6	REC107	YMR317W
HSP42	KRE1	PSR2	PPG1	RET3	YPR064W
HSP78	KRE5	PST1	PRE2	RNH1	YPR150W
HSP82	KTR4	PTC6	PRE3	RRT13	YRB2
HUA1	LAS21	PTP2	PRE8	RXT2
HXK1	LSB5	PXA2	PRM10	SAE2
HXT10	LST8	Q0255	PST2	SAP4
HXT5	MAG1	QDR2	RAD52	SBH1
HXT9	MBF1	REC8	RCR1	SEC11
ICT1	MDJ1	RIM15	RGD2	SEC17
IKS1	MEP1	RIM21	ROG3	SEC61
ISF1	MMT2	RNP1	RPN12	SEC63
KAR2	MNT4	RNR3	RPN14	SEC72
KEG1	MSB2	RSF1	RPN2	SFB2
KIN1	MSC7	SAG1	RPN5	SGF29
KRE6	MSS1	SED1	RPN7	SLC1
KTR2	MSS18	SET4	RPN9	SLY1
LAP4	MST27	SFC1	RPT2	SOL2
LPP1	MTQ1	SIP4	RPT6	SPC2
MAM3	NEO1	SMP1	RRG1	SPR1
MPD1	NPL4	SNA3	RSR1	SWD1
MPM1	NTE1	SPO1	SCO1	SWP1
MRL1	OCH1	SPO11	SCO2	TAX4
MRP8	OPY2	SPO13	SCT1	TFC7
MSC1	OXR1	SPO20	SHP1	TRS120
MSP1	PAM1	SPO22	SKG1	UBC7
NCE103	PCL2	SPS1	SMF2	VID27
NDE2	PCL8	SPS22	SNQ2	VPS35
NDJ1	PDR5	SPT14	SOP4	VPS45
NEM1	PEP1	SRL3	SPI1	VPS5
NGL3	PET8	SRT1	SPO7	VPS51
NQM1	PEX10	SRX1	SPO71	VPS54
OM45	PEX17	SSK22	SSP120	VPS66
OSW2	PEX30	STU1	STI1	VPS8
OYE3	PEX32	SUE1	SVP26	WBP1
PAI3	PGA1	TAD2	SWE1	YBL107C
PAU1	PGC1	THI2	SWF1	YBR126W-A
PAU10	PKH1	THI73	TAH11	YBR126W-B
PAU11	PLB3	TIP41	TC20894	YCL047C
PAU12	PMC1	TRX3	TCB1	YCR023C
PAU13	PMR1	UBP9	TDP1	YCR041W
PAU14	PRC1	UPC2	TLG2	YCR097W-A
PAU16	PRD1	URA10	TOS2	YFL041W-A
PAU18	PRE1	VAR1	TPK2	YGL194C-A
PAU2	PTR2	YAK1	TSA2	YGR011W
PAU20	PUG1	YAR060C	UBP6	YGR122W
PAU24	R0030W	YBL048W	UBX4	YGR287C
PAU3	RAD17	YBR071W	UGP1	YHR045W
PAU4	RAD33	YBR178W	UMP1	YHR175W-A
PAU5	RAV1	YBR201C-A	VNX1	YIL001W
PAU6	RCR2	YBR225W	VPS36	YIL012W
PAU8	RFS1	YBR230W-A	YAP1	YJL047C-A
PAU9	RIM11	YCL012C	YBR141W-A	YJR020W
PCL1	RIM20	YCL048W-A	YBR235W	YJR140W-A
PDI1	ROT2	YCR099C	YCF1	YLR156W
PDR15	RPN13	YCR100C	YDR061W	YLR157W-D
PEP12	RRN10	YCR101C	YDR090C	YLR157W-E
PEP4	SAM50	YDL057W	YDR222W	YLR159W
PGM2	SCS22	YDL119C	YDR249C	YLR161W
PHM7	SEC66	YDR010C	YDR307W	YLR162W-A
PIN3	SHE10	YDR374W-A	YDR509W	YLR379W
PMT3	SIS1	YEH1	YGL177W	YLR466C-B
PNC1	SMF1	YEL073C	YGL217C	YMR027W
POT1	SMF3	YER077C	YHR113W	YMR194C-B
PRB1	SMP3	YER078W-A	YHR180W	YMR258C
PRM1	SPF1	YER158C	YHR202W	YMR316C-B
PRM4	SRD1	YGL007W	YIF1	YNL193W
PRX1	SRL1	YGL015C	YIL077C	YNL217W
PRY2	SSK1	YGL034C	YIR024C	YNL303W
PSK1	STE13	YGL036W	YJL107C	YOL024W
PUN1	STE24	YGR153W	YJR015W	YOL057W
PYC1	STV1	YGR168C	YKL145W-A	YOL075C
RAD2	SYP1	YGR174W-A	YKR070W	YOR325W
RCN1	TGL1	YHL008C	YLR040C	YPL041C
RCN2	TGL3	YHL012W	YLR041W	YPL077C
REC104	THI6	YHL048C-A	YLR064W	YPL216W
REG2	TMN2	YHR212C	YLR285C-A	YPR053C
REX3	TMS1	YIL024C	YLR342W-A	YPR174C
RMR1	TOK1	YIP3	YME1	YPT10
RNY1	TRE2	YJL070C	YME2	YRM1
RTA1	TRR2	YJL132W	YMR086C-A	YSC83
RTC3	TRX2	YJL133C-A	YMR134W	ZRG17
RTN2	TUL1	YJL142C	YMR155W
SCS3	TVP15	YJR008W	YMR253C
SCW10	TVP18	YJR061W	YNL155W
SDS22	TVP23	YJR149W	YNL181W
SDS24	TVP38	YKE4	YNL260C
SGA1	UBA3	YKL102C	YNL277W-A
SHE4	UBP5	YKL162C-A	YNR048W
SIR1	UBX2	YKL171W	YOR019W
SIT1	UBX5	YKR005C	YOR059C
SNA4	UBX7	YKR015C	YOR097C
SNO4	UFD1	YKR096W	YOR385W
SOL4	UFE1	YLR030W	YPK1
SPG5	UIP3	YLR225C	YPL109C
SPS100	VBA2	YLR281C	YPR071W
SPS19	VPS13	YLR312C	YPR108W-A
SSA1	VPS55	YLR415C	YPR170C
SSA3	VPS68	YML116W-A	YRO2
SSA4	WSC2	YML131W
SSE2	YAL004W	YMR085W
SSH4	YAP1801	YMR103C
STB2	YBR016W	YMR114C
STE3	YBR062C	YMR124W
STF1	YBR096W	YMR295C
STF2	YCL073C	YMR315W-A
SVS1	YCR076C	YNL146W
SYM1	YDR003W-A	YNL195C
TC20762	YDR056C	YNR065C
TC21215	YDR182W-A	YNR066C
TC21605	YDR282C	YOL036W
TC21717	YDR319C	YOL106W
TES1	YDR387C	YOL107W
TFS1	YDR506C	YOL159C
TGL2	YEL023C	YOR032W-A
THI21	YER097W	YOR114W
THI4	YER184C	YOR338W
TIS11	YFL042C	YPK2
TKL2	YFR006W	YPL067C
TMA10	YFR020W	YPL088W
TMA17	YFR039C	YPR015C
TOS6	YFR045W	YPR077C
TPK1	YGL010W	YPR127W
TPS1	YGL052W	YPR160W-A
TSL1	YGR012W	YSP3
TWF1	YGR026W	ZRG8
UBI4	YGR053C
UGX2	YHC3
UIP4	YHR140W
VID28	YHR180W-A
VID30	YHR192W
VMR1	YHR199C-A
XBP1	YIL029W-A
XYL2	YJL185C
YAL042C-A	YKL031W
YBL039W-B	YKL100C
YBR053C	YKR106W
YBR056C-B	YLL023C
YBR056W-A	YLR046C
YBR085C-A	YLR072W
YBR116C	YLR108C
YBR241C	YLR137W
YBR284W	YLR164W
YBR285W	YLR408C
YCR047W-A	YLR426W
YDL027C	YMR013C-A
YDL124W	YMR087W
YDL199C	YMR160W
YDL206W	YNL011C
YDL233W	YNL130C-A
YDL247W-A	YNL134C
YDR014W-A	YNL143C
YDR018C	YNL157W
YDR262W	YNL320W
YDR374C	YNR014W
YDR379C-A	YNR061C
YDR391C	YNR068C
YDR476C	YOL038C-A
YEF1	YOL073C
YER079W	YOP1
YET1	YOR022C
YET2	YOR223W
YET3	YOR248W
YFL054C	YOR296W
YFR017C	YOR300W
YFR052C-A	YOX1
YGL081W	YPL113C
YGL157W	YPL222C-A
YHR097C	YPR012W
YHR138C	YPR091C
YIL055C	YPR1
YIR007W	YRR1
YIR014W	YSC84
YJL144W	YTH1
YJL163C	YUR1
YJR039W	YVC1
YJR107W
YKL107W
YKL133C
YKL151C
YKR011C
YLR104W
YLR149C
YLR241W
YLR252W
YLR345W
YMR034C
YMR052C-A
YMR090W
YMR196W
YMR304C-A
YNL092W
YNL115C
YNL200C
YNL208W
YNL305C
YNR034W-A
YOL019W
YOL162W
YOR020W-A
YOR052C
YOR062C
YOR121C
YOR152C
YOR186W
YOR289W
YPL277C
YPR117W
YPS1
YPS6
YTP1
ZTA1
