## Supplementary material for "ER stress sensor Ire1 deploys a divergent transcriptional program in response to lipid bilayer stress": Table S5

### Sheet: IRE1ΔLDΔopi3
Table S5. Predominant GO terms of each cluster
		IRE1ΔLDΔopi3 UP
Category	P value	Genes	Fold Enrichment	Bonferroni	Benjamini	FDR
GO:0006099~tricarboxylic acid cycle	0.00178367	KGD1, IDH1, SDH4, SDH2	15.9341	0.279988	0.279988	2.18288
GO:0055114~oxidation-reduction process	0.00520626	RNR2, COX1, RNR4, KGD1, IDH1, SDH4, SDH2, AI2, SER3	3.20288	0.617281	0.381357	6.24934
GO:0005743~mitochondrial inner membrane	0.0297049	TAM41, ODC1, COX1, COQ9, SDH4, SDH2	3.3396	0.841096	0.458359	26.1597
GO:0031225~anchored component of membrane	0.0124748	FIT3, FLO10, HPF1, DFG5	8.01504	0.535014	0.535014	11.8603
GO:0005576~extracellular region	0.0488746	FIT3, YIL169C, FLO10, HPF1	4.73616	0.952956	0.534279	39.5857
GO:0055114~oxidation-reduction process	0.00520626	RNR2, COX1, RNR4, KGD1, IDH1, SDH4, SDH2, AI2, SER3	3.20288	0.617281	0.381357	6.24934
GO:0005743~mitochondrial inner membrane	0.0297049	TAM41, ODC1, COX1, COQ9, SDH4, SDH2	3.3396	0.841096	0.458359	26.1597
GO:0004674~protein serine/threonine kinase activity	0.0724897	DBF2, CDC28, PRR2, SKM1	4.0041	0.999153	0.829396	56.1984

### Sheet: IRE1Δopi3 ∩ IRE1ΔLDΔopi3
Table S5. Predominant GO terms of each cluster
		IRE1Δopi3 ∩ IRE1ΔLDΔopi3 UP
Category	P value	Genes	Fold Enrichment	Bonferroni	Benjamini	FDR
GO:0051321~meiotic cell cycle	5.90574e-05	NDT80, SPS1, IME2, SPO11, SPO13, MEC1, SPO22, MPC54, AMA1, REC8, RIM15, SPO1, DMC1	4.12429	0.022308	0.022308	0.0817905
GO:0055114~oxidation-reduction process	0.000133087	YPR127W, YPL088W, RNR3, YML131W, TRX3, CYC7, IDP2, AI4, ADH7, IDP3, GDH3, ALD4, SRX1, CTA1, FRE6, DIT2, ADH2, COX3, COX2, MXR2, YJR149W, DSF1, AAD6	2.43928	0.0495718	0.0251009	0.184229
GO:0031225~anchored component of membrane	0.00163585	YCL048W-A, FLO1, PLB1, SAG1, FLO5, SPS22, SED1, PST1	4.56553	0.168898	0.168898	1.84175
signal peptide	0.00186857	PIR3, FLO1, YSP3, PLB1, SAG1, FLO5, FLC2, YKR005C, YCL012C, PAU23, CIS3, YMR315W-A, FRE6, YCL048W-A, COX2, PHO5, SPS22, SPO1, SED1, PST1	2.17264	0.576193	0.348996	2.62584
glycosylation site:N-linked (GlcNAc...)	0.0020854	PXA2, HXT2, FLO1, SAG1, ATG32, FLO5, YKE4, YER158C, YCL048W-A, FRE6, SPS22, SED1, HXT7, HXT6, YNR065C, PST1, MAL11, PLB1, YOL107W, FLC2, CIS3, PHO5, MCH5, SPO1, YNR066C	1.93214	0.616416	0.273414	2.92634
GO:0071944~cell periphery	0.0023844	HXT2, FLO1, PLB1, SAG1, FLO5, GAL2, QDR2, CIS3, YCL048W-A, THI73, MSB3, YOL159C, PHO5, SED1, HXT7, PST1, HXT6	2.31843	0.236437	0.0859954	2.67415
GO:1904659~glucose transmembrane transport	0.00630414	MAL11, HXT2, GAL2, HXT7, HXT6	6.57167	0.910705	0.331443	8.38889
GO:0005887~integral component of plasma membrane	0.0169431	PCA1, MAL11, HXT2, GAL2, ALP1, QDR2, YHL008C, HXT7, HXT6	2.71426	0.854993	0.241076	17.6363
GO:0004721~phosphoprotein phosphatase activity	0.0330743	PSR2, PPQ1, PTP2, PTC6, PPZ2	4.05058	0.999618	0.675128	35.104
GO:0055085~transmembrane transport	0.00192475	SFC1, PCA1, PXA2, DAL4, HXT2, MAL11, GAL2, ALP1, YKE4, FLC2, QDR2, THI73, CRC1, MCH5, HXT7, HXT6	2.45342	0.520955	0.168056	2.63391
GO:0016020~membrane	0.0279738	PXA2, HXT2, ATG32, YML131W, YDL057W, QDR2, FRE6, LCB5, MTC7, SPS22, SED1, ATP8, HXT7, PST1, HXT6, YNR065C, IML2, SFC1, YOR032W-A, FLC2, SPO20, MCH5, YHL008C, YNR066C, CHS6, FLO1, SPT14, UPC2, ATG11, SAG1, FLO5, GAL2, YKE4, YEH1, YNL146W, PSR2, YCL048W-A, SNA3, YCR101C, PCA1, PET10, DAL4, YJL132W, MAL11, YGR168C, PLB1, YOL107W, ALP1, YIP3, YKR005C, MPC54, PCS60, THI73, COX3, COX2, CRC1, YJL133C-A,…	1.25926	0.959485	0.33019	27.541
sce00010:Glycolysis / Gluconeogenesis	0.0499261	ALD4, ADH2, ACS1, FBP1, ADH7	3.48659	0.922755	0.47281	38.9378
GO:0009060~aerobic respiration	0.0450269	PET10, RSF1, COX3, COX2, AI4	3.68013	1	0.769298	47.1815
GO:0020037~heme binding	0.0393554	CTA1, DIT2, CYC7, AI4	5.20789	0.999917	0.690998	40.3196
GO:0016301~kinase activity	0.0246306	DAK2, SPS1, LCB5, YPK2, YAK1, SSK22, RIM15, IME2, PKH2, IPK1, PFK26, MEC1	2.11335	0.997079	0.621909	27.4293
GO:0000422~mitophagy	0.0720337	ATG11, ATG4, ATG32, PTC6	4.08904	1	0.795374	64.5046

### Sheet: IRE1Δopi3
Table S5. Predominant GO terms of each cluster
		IRE1Δopi3 UP
Category	P value	Genes	Fold Enrichment	Bonferroni	Benjamini	FDR
GO:0006520~cellular amino acid metabolic process	0.0036099	ASP3-2, ASP3-3, ASP3-1, ASP3-4	12.5228	0.583212	0.196513	4.56649
sce01100:Metabolic pathways	0.015858	LEU1, GUD1, ECM38, TYR1, ASP3-2, ASP3-3, ASP3-1, ASP3-4, CDD1, DPM1, MCT1, CHO2, YJL045W, BIO4	1.79331	0.409925	0.161244	13.0229
GO:0004842~ubiquitin-protein transferase activity	0.00138989	RTT101, ETP1, BIR1, CDC23, UBR2, RMD5, SNT2	5.55114	0.173494	0.090876	1.62155
GO:0016567~protein ubiquitination	0.0271648	RTT101, ETP1, BIR1, CDC23, UBR2	4.30042	0.998725	0.736306	29.9491
GO:0008270~zinc ion binding	0.0128925	GUD1, YJL206C, ETP1, CDD1, DAL80, SFB3, UBR2, SEC24, SNT2, AST2	2.58466	0.830984	0.447105	14.1464

### Sheet: I(DTT) ∩ IΔopi3∩ IΔLDΔopi3
Table S5. Predominant GO terms of each cluster
		IRE1(DTT)∩ IRE1Δopi3 ∩ IRE1ΔLDΔopi3 UP
Category	P value	Genes	Fold Enrichment	Bonferroni	Benjamini	FDR
GO:0006950~response to stress	9.23182e-05	PAU22, DAN4, PAU21, PAU15, PAU19, PAU7	12.5582	0.0129331	0.0064876	0.109008
GO:0031505~fungal-type cell wall organization	0.00316693	MYO3, PAU22, DAN4, PAU21, PAU15, PAU19, PAU7	4.70932	0.360613	0.0855651	3.67792
signal peptide	0.0129378	JEM1, PAU22, DAN4, PAU21, LHS1, PAU15, SIL1, FPR2, PAU19	2.79975	0.867139	0.635498	14.4774
GO:0009229~thiamine diphosphate biosynthetic process	5.82393e-05	THI5, THI20, THI11, THI12	47.0932	0.00817835	0.00817835	0.0687807
sce01200:Carbon metabolism	0.00560312	ICL1, YLR446W, LSC2, MLS1, ICL2, PCK1	4.78947	0.140762	0.0493125	4.54845
GO:0016829~lyase activity	0.0167489	ICL1, SNZ2, SNZ3, ICL2, PCK1	4.93734	0.844013	0.461694	17.3732
sce01100:Metabolic pathways	0.00303142	YLR446W, ICL1, GDH2, MCD4, INO1, RIB1, MLS1, PCK1, ICL2, COQ6, THI5, LSC2, THI20, THI11, THI12	2.00147	0.0787029	0.0401578	2.48392
GO:0006099~tricarboxylic acid cycle	0.0410289	ICL1, LSC2, MLS1	9.11482	0.99728	0.569958	39.0385
sce04141:Protein processing in endoplasmic reticulum	0.0591338	JEM1, LHS1, DER1, SIL1	4.23256	0.807135	0.239892	39.6492

### Sheet: IRE1(DTT) ∩ IRE1Δopi3
Table S5. Predominant GO terms of each cluster
		IRE1(DTT) ∩ IRE1Δopi3 UP
Category	P value	Genes	Fold Enrichment	Bonferroni	Benjamini	FDR
GO:0005783~endoplasmic reticulum	0.0360069	ERP1, PMT5, GWT1, TPO5, SEC62, GPI17, YPL191C, SEC59, YIL102C-A, SSY1, SEC12, ARE1, BFR1	1.87188	0.911105	0.5537	31.2669
GO:0016020~membrane	0.302376	ERP1, HEM15, CYC2, PMT5, YDL211C, GWT1, FCY21, TPO5, SEC62, GPI17, TRK2, YDR210W, YPL162C, SEC59, YDR338C, YIL102C-A, SEC12, SSY1, VAC7, ARE1, PRM2, YMR187C	1.15922	1	0.948728	97.4816
GO:0001104~RNA polymerase II transcription cofactor activity	0.0183322	ROX3, SOH1, MED11	13.9571	0.926379	0.926379	19.6342
